# Keeping FIT: Iron-mediated post-transcriptional regulation in *Toxoplasma gondii*

**DOI:** 10.1101/2023.11.08.565792

**Authors:** Megan A. Sloan, Adam Scott, Clare R. Harding

## Abstract

Iron is required to support almost all life; however, levels must be carefully regulated to maintain homeostasis. Although the obligate parasite *Toxoplasma gondii* requires iron, how it responds when iron becomes limiting has not been investigated. Here, we show that iron depletion triggers significant transcriptional changes in the parasite, including in pathways that require iron. Interestingly, we find that a subset of *T. gondii* transcripts contain stem-loop structures which have been associated with post-transcriptional iron-mediated regulation in other cellular systems. We validate one of these (found in the 3’ UTR of TGME49_261720) using a reporter cell line. We show that the presence of the stem-loop containing UTR is sufficient to confer accumulation at the transcript and protein levels under low iron. We show that this response is dose and time-dependent and is specific for iron. Using immunoprecipitation, we show that the metabolic enzyme aconitase is capable of binding to mRNA, including *fit*, and that the presence of the *fit* UTR leads to stabilisation of the transcript under low iron conditions. These results demonstrate the existence of iron-mediated post-transcriptional regulation in *Toxoplasma* for the first time, and show that the metabolic enzyme aconitase may have an additional role as an RNA-binding protein.
