## Supplementary material for "Keeping FIT: Iron-mediated post-transcriptional regulation in *Toxoplasma gondii*": Table S2

### Sheet: Table S2
Table S2 - Predicted Fe-S containing proteins
Gene ID	log2fc	padj	Predicted localisation
TGME49_213780	2.3196	3.37e-33	N/A
TGME49_207620	-0.914283	6.9e-30	mitochondrion - soluble
TGME49_267330	-1.12815	7.5e-19	mitochondrion - soluble
TGME49_237560	-1.0585	1e-17	mitochondrion - soluble
TGME49_209770	-1.50291	3.88e-13	N/A
TGME49_255910	-0.953661	5.46e-11	mitochondrion - membranes
TGME49_258030	-1.28257	7.92e-11	nucleus - chromatin
TGME49_297840	-0.935427	9.18e-11	N/A
TGME49_304660	-1.25595	3.9e-10	mitochondrion - soluble
TGME49_267390	-1.26902	1.55e-09	nucleus - non-chromatin
TGME49_320220	-0.76497	9.02e-08	mitochondrion - membranes
TGME49_260870	-0.90058	2.12e-07	mitochondrion - membranes
TGME49_249560	-0.986852	3.15e-07	apicoplast
TGME49_216790	-0.805827	3.68e-06	nucleus - non-chromatin
TGME49_215280	0.606248	4.95e-05	mitochondrion - membranes
TGME49_315958	-0.896364	5.71e-05	N/A
TGME49_209790	-0.84846	0.000840014	mitochondrion - soluble
TGME49_297925	0.797729	0.000860569	N/A
TGME49_242580	0.856452	0.00093583	mitochondrion - soluble
TGME49_230070	0.43716	0.0025003	cytosol
TGME49_212930	-0.488082	0.00312225	mitochondrion - soluble
TGME49_211090	0.48113	0.00742298	mitochondrion - soluble
TGME49_313470	0.394323	0.0116845	N/A
TGME49_213810	0.711474	0.0171785	N/A
TGME49_273140	-0.409924	0.0350098	N/A
TGME49_226400	-0.335442	0.0409739	apicoplast
TGME49_240670	0.383079	0.0442787	mitochondrion - soluble
TGME49_314000	0.380705	0.0647191	nucleus - chromatin
TGME49_216900	-0.285129	0.0681925	cytosol
TGME49_239320	-0.424846	0.0769055	apicoplast
TGME49_227150	-0.248734	0.0995107	apicoplast
TGME49_261540	-0.431592	0.100489	nucleus - non-chromatin
TGME49_305480	0.302299	0.114347	mitochondrion - membranes
TGME49_264670	0.280029	0.139611	N/A
TGME49_273445	-0.268056	0.171475	apicoplast
TGME49_272270	0.480152	0.187727	N/A
TGME49_221922	-0.294384	0.195678	apicoplast
TGME49_318590	0.290793	0.208187	cytosol
TGME49_215070	-0.170541	0.267186	apicoplast
TGME49_261060	0.177259	0.327307	N/A
TGME49_236000	-0.201976	0.334633	mitochondrion - soluble
TGME49_249630	0.122769	0.469061	mitochondrion - soluble
TGME49_213870	0.124335	0.484835	cytosol
TGME49_280730	0.138583	0.526484	mitochondrion - membranes
TGME49_227420	-0.129873	0.545653	apicoplast
TGME49_251390	0.151021	0.554704	N/A
TGME49_247580	0.212592	0.629615	rhoptries 2
TGME49_204540	0.16643	0.635503	N/A
TGME49_254030	0.106024	0.640721	mitochondrion - membranes
TGME49_262430	-0.159663	0.645939	apicoplast
TGME49_226730	-0.0828106	0.704691	mitochondrion - soluble
TGME49_216170	0.0590682	0.744629	apicoplast
TGME49_252465	-0.0624315	0.822933	N/A
TGME49_238190	-0.0434622	0.866267	nucleus - non-chromatin
TGME49_238070	-0.0338139	0.895786	cytosol
TGME49_265230	0.0364672	0.895786	N/A
TGME49_268730	0.0433847	0.919	mitochondrion - soluble
TGME49_279400	-0.00115393	1	cytosol
