## Supplementary material for "Keeping FIT: Iron-mediated post-transcriptional regulation in *Toxoplasma gondii*": Table S3

### Sheet: Table S3
Table S3 - Genes in the FeS synthesis pathway
	Protein name	Gene ID (A. thaliana)	Uniprot ID (A. thaliana)	Gene ID (T. gondii)	Gene ID (T. gondii)	BLAST E value	Localization (HyperLOPIT)$	CRISPR Fitness score¤	proposed function	Log2foldchange	padj
Apicoplast SUF pathway	NFS2	AT1G08490	Q93WX6	TGME49_216170	TGGT1_216170	1e-105	Apicoplast	-3.95	cysteine desulfurase	0.0590682	0.744629
	SUFE1	AT4G26500	Q84W65	TGME49_239320	TGGT1_239320	4e-14	Apicoplast	0.1	necessary for NFS2 activity	-0.424846	0.0769055
	SUFE2	AT1G67810	Q9FGS4	TGME49_277010	TGGT1_277010	0.0006	N/A	-3.31		0.483152	0.0426229
										#N/A	#N/A
	SUFB	AT4G04770	Q9ZS97	TGME49_300650	TGGT1_300650	9e-110	N/A, apicoplast genome-encoded	N/A	part of SUFB/C/D transfer complex, encoded by the apicoplast genome	#N/A	#N/A
	SUFC	AT3G10670	Q9CAF5	TGME49_225800	TGGT1_225800	3e-81	Apicoplast	-5.57	part of SUFB/C/D transfer complex, ATPase	0.358338	0.144647
	SUFD	AT1G32500	Q9LQK7	TGME49_273445	TGGT1_273445	2e-21	Apicoplast	-5.29	part of SUFB/C/D transfer complex, co-factor	#N/A	#N/A
	NFU1	AT4G01940	Q93W77	TGME49_221922	TGGT1_221922	7e-22	Apicoplast/ER	-0.76	Fe-S carrier	-0.294384	0.195678
										#N/A	#N/A
										#N/A	#N/A
	SUFA/CpISCA	AT1G10500	Q9XIK3	TGME49_297925	TGGT1_297925	9e-25	N/A	-4.01		0.797729	0.000860569
	GRXS14	AT3G54900	Q84Y95	TGME49_247580	TGGT1_247580	1e-21	Rhoptry	-0.07	Glutaredoxins	0.212592	0.629615
	GRXS16	AT2G38270	Q8H7F6	TGME49_238070	TGGT1_238070	3e-24	Cytoplasm	-0.65		-0.0338139	0.895786
	HCF101	AT3G24430	Q6STH5	TGME49_318590	TGGT1_318590	2e-40	Cytoplasm	-3.24	assembly of Fe-S cluster on selected proteins , ATP dependent	0.290793	0.208187
	Frd	AT4G14890	O23344	TGME49_215070	TGGT1_215070	8e-35	Apicoplast	-4.35	Ferredoxin	-0.170541	0.267186
Mitochondrion ISC pathway	NFS1	AT5G65720	O49543	TGME49_211090	TGGT1_211090	3e-174	Mitochondrion	-3.54	cysteine desulfurase	0.48113	0.00742298
	ISD11	AT5G61220	Q8L9E3	TGME49_254800	TGGT1_254800	0.006	Mitochondrion	-3.51	necessary for NFS1 activity	1.61378	1.49e-09
	ISU1	AT4G22220	O49627	TGME49_237560	TGGT1_237560	8e-52	Mitochondrion	-5.99	Fe-S cluster scaffold	-1.0585	1e-17
										#N/A	#N/A
										#N/A	#N/A
	FH (frataxin)	AT4G03240	Q9ZR07	TGME49_262810	TGGT1_262810	1e-08	Mitochondrion	-3.34	putative Fe donor , regulator of NFS1	0.295092	0.361785
	HSCA	AT4G37910	Q8GUM2	TGME49_251780	TGGT1_251780	0.00	Mitochondrion	-5.09	Chaperone	0.463376	3.44e-07
										#N/A	#N/A
	HSCB	AT5G06410	Q8L7K4	TGME49_288685	TGGT1_288685	1e-14	Mitochondrion	-2.92	co-chaperone	0.668638	0.00250179
	NFU4	AT3G20970	Q9LIG6	TGME49_212930	TGGT1_212930	3e-29	Mitochondrion	-1.03	Fe-S carrier	-0.488082	0.00312225
										#N/A	#N/A
	ISCA	AT2G16710	Q8LBM4	TGME49_213810	TGGT1_213810	1e-21	Mitochondrion	-4.52		0.711474	0.0171785
	GRXS15	AT3G15660	Q8LBK6	TGME49_268730	TGGT1_268730	5e-14	Mitochondrion	-2.13	Glutaredoxin	0.0433847	0.919
	MGE 1	AT5G55200	Q9FLP3	TGME49_265220	TGGT1_265220	3e-23	Mitochondrion	-5.29	co-chaperone	-0.0776127	0.662791
	MFdx1/2	AT4G05450/AT4G21090	Q9M0V0/Q8S904	TGME49_236000	TGGT1_236000	3e-23	Mitochondrion	0.2	Mitochondrial ferredoxin	-0.201976	0.334633
				TGME49_240670	TGGT1_240670	8e-40	Mitochondrion	-2.45	Mitochondrial ferredoxin	0.383079	0.0442787
	ADRX	AT4G32360	Q8W3L1	TGME49_261030	TGGT1_261030	2e-60	Mitochondrion	-3.66	Adrenodoxin reductase	0.152247	0.588984
Cytoplasmic CIA pathway	ATM3	AT5G58270	Q9LVM1	TGME49_269000	TGGT1_269000	3e-146	Mitochondrion	-4.96	transporter of S precursor needed for cytosolic Fe-S assembly	-0.103431	0.835773
	ATR3	AT3G02280	Q6NPS8	TGME49_249320	TGGT1_249320	4e-27	Mitochondrion	-3.87	reductase	-0.295867	0.223576
	DRE2	AT5G18400	Q8L7Z3	TGME49_216900	TGGT1_216900	8e-27	Cytoplasm	N/A	electron transfer	-0.285129	0.0681925
	NBP35	AT5G50960	Q8H1Q2	TGME49_280730	TGGT1_280730	4e-96	Mitochondrion	-4.81	Fe-S custer scaffold, mitochondrial but is involved in the CIA pathway	0.138583	0.526484
	CIA1	AT2G26060	O80990	TGME49_215740	TGGT1_215740	2e-25	Nucleus	-4.92	formation of a complex and association with target Fe-S proteins	0.0984616	0.705567
	AE7	AT1G68310	Q9C9G6	TGME49_306590	TGGT1_306590	8e-21	N/A	-4.52		0.140978	0.480329
	MET18	AT5G48120	Q6NPS8	TGME49_222230	TGGT1_222230	3e-06	Cytoplasm	-5.39		0.155959	0.42981
	NAR1	AT4G16440	Q94CL6	TGME49_242580	TGGT1_242580	9e-30	Mitochondrion	-4.36		0.856452	0.00093583
							$ inferred from published data or HyperLOPIT prediction [1]	¤ fitness score data from whole genome CRISPR screen [2]
