## Supplementary material for "Keeping FIT: Iron-mediated post-transcriptional regulation in *Toxoplasma gondii*": Table S10

### Sheet: Table S10
Table S10 - Oligonucleotides used in this study
Primer sequence	Primer description
ggacgagctgtacaagtaacACTGTTGCACAACCTACAG	forward: amplifies TgZIPCO 3'UTR for cloning downstream of tdTomato
ggaacaaaagctggagctgcGCCATCGATTGAATCTCTAAG	reverse: amplifies TgZIPCO 3'UTR for cloning downstream of tdTomato
TACCATGGAGTTTCCTTCTATTCCAAGATCTGTGGCGTCTCGATTGTGAGCATGCATGTCCCGC	forward: amplifies TUBA promoter sequence with homology flank for integration into the UPRT locus
GGCAGCCGCGGCAAACTGCCCGCAAGCCGCTTTCCATCGACTCGCCAGCTGCCATCGATTGAATCTCTAAG	reverse: amplifies ZIPCO 3' UTR with homology flank for integration into the UPRT locus
GGCAGCCGCGGCAAACTGCCCGCAAGCCGCTTTCCATCGACTCGCCAGCTGTGTCATGTAGCCTGC	reverse: amplifies DHFR 3' UTR with homology flank for integration into the UPRT locus
TGGGGATGTCAAGTTggcgtctcgattgtgagagcGTTTTAGAGCTAGAA	UPRT locus sgRNA target sequence with homology flanks for cloning into Cas9 plasmid
TCCATGGAGTTTCCTTCTATTCCAAGATCTGTGGCGTCTCGATTGTGAGCATGCATGTCCCGC	RTqPCR primer for fit fw
CGCCAACGATCATTCCTTCG	RTqPCR primer for fit rv
GCCGACATCCCCGATTACAA	tdTomato RTqPCR FW
GCCGTCCTCGAAGTTCATCA	tdTomato RTqPCR RV
TCTCTCCCAGCGACACATGA	mNG RTqPCR FW
ATCATTTGGATTGCCGGTGC	mNG RTqPCR RV
TTTTCCATCTCTGCCCCGTC	check URPT locus integration fw
AGGGGAAATTCCAGCGACAG	check URPT locus integration rv
tcttgttttagcgctgccgagaaaaggcgtatgatg	QuikChange II XL primers for ZIPCO IRE removes n7-n25 fw
catcatacgccttttctcggcagcgctaaaacaaga	QuikChange II XL primers for ZIPCO IRE removes n7-n25 rv
AGTTCCGTCATCACGTC	zipco IRE sequencing primer
GGGACGACATGGAGAAAATC	actin RTqPCR FW
AGAAAGAACGGCCTGGATAG	actin RTqPCR RV
GCAACAAGGACAACTCGGCT	rng2 qPCR fw
CTTCTCTTCGGCGCTCTTTCA	rng2 qPCR rv
